# Fabrication and Use of a 32-Well LED-Embedded Microplate for Optogenetic Dynamic Control

**DOI:** 10.64898/2026.07.08.737360

**Authors:** Bhavya Jaiswal, Trevor S. Black, Hari R. Namboothiri, Krishna Pochana, Chelsea Y. Hu

## Abstract

**SUMMARY:** This protocol describes how to fabricate, program, and operate a 32-well LED-embedded microplate for optogenetic studies (LEMOS 2.0) inside a microplate reader to enable high-throughput optogenetic stimulation and quantitative gene expression measurements in microbial cultures.

Optogenetic control enables light-actuated regulation of gene expression and provides a programmable interface between living cells and electronic systems. However, routine prototyping of optogenetic constructs remains limited by infrastructure. Existing closed-loop platforms often require chemostats, microfluidics, robotic handling, or custom optical sensors, which can increase cost, reduce accessibility, or constrain measurement performance.

Here, we present LEMOS 2.0, an updated LED-Embedded Microplate for Optogenetic Studies, a low-cost device for optogenetic stimulation and gene-circuit characterization inside standard off-the-shelf microplate readers. LEMOS 2.0 builds on the original LEMOS platform by increasing throughput from 16 to 32 microwells and reducing light leakage between adjacent microwells, allowing dark conditions to be used as an additional illumination state. The device consists of a 3D-printed frame, individually addressable LEDs positioned next to each microwell, a rechargeable battery, and an onboard microcontroller for Bluetooth-based wireless communication. Biocompatible polydimethylsiloxane microwells are cast directly into the device by replica molding, allowing bacterial cultures to be stimulated while optical density and fluorescence are measured by the microplate reader.

This protocol describes the full LEMOS 2.0 workflow, including device fabrication, circuit assembly, Arduino programming, PDMS microwell casting, plate-reader setup, strain and culture preparation, automated experiment execution, device cleanup, and fluorescence/OD_600_ data analysis. As a demonstration, the protocol uses the CcaSR optogenetic system, in which sfGFP expression is activated by green light and repressed by red light. LEMOS 2.0 is intended to make optogenetic perturbation and gene-expression characterization more accessible to wet-lab users, enabling faster design-build-test-learn cycles without requiring specialized bioreactor or microfluidic infrastructure.
