## Supplementary material for "Fabrication and Use of a 32-Well LED-Embedded Microplate for Optogenetic Dynamic Control": Table of Materials

### Sheet: Sheet1
Name of Material/ Equipment	Company	Catalog Number	Comments/Description
Assembly Materials
22 AWG stranded hookup wire	Amazon	—	Inexpensive wire to connect the electrical circuit. Solid or stranded wire is acceptable.
8 Pin 3 Position 2P3T DP3T Slide Switch Side Knob	Amazon	—	https://a.co/d/09IZEmct
Arduino Nano 33 BLE Rev 2	Arduino	ABX00071	Microcontroller – Flat profile and BLE capability suits the peripheral device needs.
Arduino Nano 33 IoT	Arduino	ABX00027	Microcontroller – Used as the central device.
Ease Release™ 200	Mann Release Technologies
JST PH 2-Pin Cable – Female Connector 100mm	Various	—	Should be compatible with the battery’s JST connector. https://a.co/d/0cP4yjPu
Kapton Tape
Li-ion 3.7 V battery (3000 mAh) with JST PH 2-Pin Cable Male	Liter Energy	104060	https://a.co/d/06akc2Un
Li-ion battery charge and discharge module with Type-C USB (5V 1A)	Various	—	Must be small, refactored version of the TP4056 module. Standard TP4056 board will not fit. https://a.co/d/0gIvjKSs
Mini Boost Module 3.7V to 5V/8V/9V/12V Step Up Board with LED indicator	Various		https://a.co/d/03ASKZPq
Soldering iron and solder	Various	—	Recommendations: Fine tip, flux or rosin core solder.
SYLGARD™ 184 silicone elastomer (base + curing agent)		SYLGARD™ 184	1:10 curing:base by mass
USB-A to Micro USB cable	Various	—	For connecting Arduino Boards to the PC.
USB-A to USB-C Charging Cable	Various	—	Connects to the battery charging module
WS2812B IC SPI RGB Pixel LED Strip	BTF-LIGHTING	HD-5V-WS2812E-144L-B-IP65	Individually Accessible LED Strip. 32 LEDs needed for one device. Voltage: 5V
Biological Materials
BioTek Synergy H1 microplate reader	Agilent (BioTek)	—	Or compatible plate reader with kinetic mode
Breathe-Easy® sealing film	USA Scientific	9123-6100	Gas-permeable microplate seal
Carbenicillin
Chloramphenicol (25 mg/mL stock in ethanol)	Various	—	Working conc. 25 µg/mL
E. coli MG1655
LB agar plates	In-house	—	With appropriate antibiotics
Nunc™ OmniTray™ Single-Well Plate	Thermo Scientific™	242811	Outer Shell
pNO286-3	Addgene	Plasmid #107746	Encodes constitutive CcaS expression
pSR58.6	Addgene	Plasmid #63176	Encodes constitutive CcaR expression and sfGFP under the PcpcG2 promoter
Spectinomycin (50 mg/mL stock)	Various	—	Working conc. 50 µg/mL
Sterile culture tubes (14 mL round-bottom)	Various	—
Vacuum desiccator and pump	Various	—	For degassing PDMS

### Sheet: DV-IDENTITY-0
#VALUE!	#VALUE!	#VALUE!	#VALUE!	#VALUE!	#VALUE!	#VALUE!	#VALUE!	#VALUE!	0	#VALUE!	0	0	#VALUE!	0	AAAAAH384Q8=
